# Short report: First whole-genome evidence of dengue virus in field-caught mosquitoes from southern Brazil

**DOI:** 10.1101/2025.10.22.684033

**Authors:** Amanda Cupertino de Freitas, Sara Cândida Ferreira dos Santos, Luiz Marcelo R. Tomé, Vagner Fonseca, Talita Émile Ribeiro Adelino, Natália R. Guimarães, Felipe C.M. Iani, Keldenn Moreno, Bruna Regina Diniz Souza, Getúlio Dornelles Souza, Ellen Caroline Nobre Santos, Lívia Victória Rodrigues Baldon, Rafaela Luiza Moreira, Maria Eduarda Calazans Rodrigues, Isaque João da Silva de Faria, João Paulo Pereira de Almeida, Luiz Carlos Junior Alcantara, Marta Giovanetti, Álvaro Gil Araujo Ferreira

**Affiliations:** Instituto René Rachou, Fundação Oswaldo Cruz, Brazil, 30190-009; Ecovec, Brazil, 31310-260; Programa Interunidades de Pós-graduação em Bioinformática, Universidade Federal de Minas Gerais, Brazil, 31270-901; Fundação Ezequiel Dias, Brazil, 30510-010; Departamento de Ciências Exatas e da Terra, Universidade do Estado da Bahia, Brazil, 41192-010; Vigilância de Roedores e Vetores da Secretaria Municipal de Saúde (CGVS/SMS), Porto Alegre, Brazil, 90810-240; Departamento de Bioquímica e Imunologia, Instituto de Ciências Biológicas, Universidade Federal de Minas Gerais, Brazil, 31270-901; Sciences and Technologies for Sustainable Development and One Health, Università Campus Bio-Medico di Roma, Italy, 00128; Oswaldo Cruz Institute, Oswaldo Cruz Foundation, Rio de Janeiro, Brazil

## Abstract

Dengue virus (DENV) is a major global health threat whose expansion into temperate regions has been facilitated by climate change and vector adaptation. Despite recurrent epidemics in Brazil, genomic surveillance in mosquitoes remains limited, particularly in the South. To address this gap, we implemented a novel urban mosquito-trapping strategy optimized for low-density and peri-domestic environments in Porto Alegre, Rio Grande do Sul. Between April and July 2023, were collected 4,768 *Aedes aegypti* samples across 16 neighborhoods, generating 2,022 pools. Among these, 41 pools tested positive for DENV, of which 33 pools exhibited RNA integrity suitable for sequencing. Whole-genome sequencing revealed 33 DENV-positive pools, including 29 DENV-1 (Genotype V) and 4 DENV-2 (Genotype II). Two pools contained both serotypes, highlighting the risk of sequential infections in humans. Phylogenetic analyses indicated sustained local transmission alongside multiple introductions, while recurrent mutations, particularly in NS1, NS2A, and NS5, suggested ongoing viral adaptation. These findings represent the first vector-based genomic data for dengue in southern Brazil and demonstrate the utility of mosquito genomics for early outbreak detection, serotype monitoring, and preparedness in emerging transmission zones.

**Author Summary:** Dengue virus (DENV) continues to expand into new regions, driven by climate change and mosquito adaptation. In Brazil, dengue epidemics are recurrent, but genomic surveillance of mosquitoes is still scarce, particularly in the southern states. To fill this gap, we implemented an urban mosquito-trapping strategy designed for low-density and peri-domestic environments in Porto Alegre, Rio Grande do Sul. From April to July 2023, we collected 4,768 *Aedes aegypti* samples across 16 neighborhoods, generating 2,022 pools. Among these, 41 pools were positive for DENV, of which 33 pools exhibited RNA integrity suitable for sequencing, mainly DENV-1 (Genotype V) and DENV-2 (Genotype II), with two pools showing co-circulation of both serotypes, raising concern for sequential infections in humans. Phylogenetic analysis revealed sustained local transmission combined with multiple virus introductions, and mutations in NS1, NS2A, and NS5 suggested ongoing viral adaptation. Our findings provide the first mosquito-based genomic data for dengue in southern Brazil and highlight how mosquito genomics can strengthen early outbreak detection, serotype monitoring, and epidemic preparedness.
