## Supplementary material for "Short report: First whole-genome evidence of dengue virus in field-caught mosquitoes from southern Brazil": Suplementar table 1

### Sheet: Página1
Acession name	Sample	Month	ID LAB	Number of mosquitoes per pool	Latitude	Longitude	Neighborhood	State	City	Diagnostic result	CT	Total Reads	Deep	Coverage (%)
PX118979	1	abr	4535105	1	-30.0696	-51.1654	Partenon	RS	Porto Alegre	DENV-1	21.07	108222	1079.28	88.0916
PX118980	2	abr	4535387	2	-30.0702	-51.1717	Vila Joao Pessoa	RS	Porto Alegre	DENV-1	25.97	100782	984.82	87.9563
PX118981	3	abr	4535582	2	-30.0701	-51.1747	Vila Joao Pessoa	RS	Porto Alegre	DENV-1	26.16	78340	759.06	87.8984
PX119008	4	abr	4535879	3	-30.0623	-51.178	Partenon	RS	Porto Alegre	DENV-2	21.97	201426	1914.33	92.9564
PX119009	7	abr	4536519	15	-30.0731	-51.1745	Vila Joao Pessoa	RS	Porto Alegre	DENV-2	22.99	222964	2081.18	92.9564
PX118982	8	abr	4510583	5	-30.0513	-51.1839	Jardim Botanico	RS	Porto Alegre	DENV-1	22.05	105354	1064.83	91.9065
PX118983	9	abr	4533363	1	-29.9999	-51.0994	Santa Rosa de Lima	RS	Porto Alegre	DENV-1	21.98	40910	327.12	85.1555
PX118984	10	abr	4534173	11	-30.0729	-51.1716	Vila Joao Pessoa	RS	Porto Alegre	DENV-1	22.19	87322	888.83	89.7721
PX118985	11	mai	4539491	2	-30.0675	-51.1622	Vila Sao Jose	RS	Porto Alegre	DENV-1	19.79	95632	952.67	88.7097
PX118986	14	mai	4542353	1	-30.0845	-51.2302	Santa Tereza	RS	Porto Alegre	DENV-1	20.25	101040	979.61	83.3011
PX118987	15	mai	4539897	10	-30.0701	-51.1964	Partenon	RS	Porto Alegre	DENV-1	20.76	94256	952.15	87.9563
PX118989	17	mai	4534169	3	-30.0866	-51.2181	Nonoai	RS	Porto Alegre	DENV-1	22.94	123904	1240.1	92.6212
PX118990	18	mai	4741048	2	-30.0589	-51.1771	Partenon	RS	Porto Alegre	DENV-1	19.99	116774	1203.29	92.119
PX118991	19	mai	4740173	1	-30.0676	-51.1715	Partenon	RS	Porto Alegre	DENV-1	29.76	99820	810.55	68.7271
PX118992	20	mai	4538016	1	-30.0137	-51.1499	Vila Ipiranga	RS	Porto Alegre	DENV-1	24.38	94786	834.07	83.417
PX118993	21	mai	4741217	4	-30.1031	-51.2468	Tristeza	RS	Porto Alegre	DENV-1	22.41	8090	54.07	61.6477
PX118994	23	mai	4542341	4	-30.054	-51.1964	Partenon	RS	Porto Alegre	DENV-1	20,91	135890	1382.49	92.8047
PX119010	23	mai	4542341	4	-30.054	-51.1964	Partenon	RS	Porto Alegre	DENV-2	21,07	212228	1989.75	92.9564
PX119011	24	mai	4740449	3	-30.0594	-51.18	Partenon	RS	Porto Alegre	DENV-2	22.28	190580	1763.88	88.1612
PX118995	25	mai	4741128	5	-30.0429	-51.165	Bom Jesus	RS	Porto Alegre	DENV-1	20.16	103820	953.24	84.7112
PX118996	26	mai	4540610	2	-30.0271	-51.1304	Passo das Pedras	RS	Porto Alegre	DENV-1	22.73	119456	1227.55	87.9853
PX118997	27	mai	2503024	1	-30.0002	-51.1154	Sarandi	RS	Porto Alegre	DENV-1	21.06	99972	1023.56	92.5729
PX118998	29	jun	4741056	2	-30.0697	-51.191	Partenon	RS	Porto Alegre	DENV-1	20.92	88638	888.58	87.9177
PX118999	32	jun	4541372	2	-30.0095	-51.1457	São Sebastião	RS	Porto Alegre	DENV-1	25.13	82544	824.56	74.1066
PX119000	33	jun	4740930	2	-30.0731	-51.1745	Vila Joao Pessoa	RS	Porto Alegre	DENV-1	26.94	80596	788.56	87.7825
PX119001	34	jun	4540805	2	-30.0782	-51.2277	Santa Tereza	RS	Porto Alegre	DENV-1	23.7	41498	390.89	88.2171
PX119002	35	jun	4741633	1	-30.0651	-51.1688	Partenon	RS	Porto Alegre	DENV-1	24.5	92016	905.04	87.7439
PX119003	36	jun	4540202	1	-30.0672	-51.2283	Santa Tereza	RS	Porto Alegre	DENV-1	27.45	89554	745.02	66.2353
PX119004	37	jun	4537915	1	-30.0712	-51.1668	Vila Sao Jose	RS	Porto Alegre	DENV-1	26.67	88252	812.93	80.8866
PX119005	38	jun	4539584	2	-30.0618	-51.1928	Partenon	RS	Porto Alegre	DENV-1	24.16	90904	920.78	88.9994
PX119006	39	jun	4538007	1	-30.0786	-51.2243	Santa Tereza	RS	Porto Alegre	DENV-1	20.24	90162	838.57	87.8115
PX119007	41	jul	4744128	2	-30.0675	-51.1622	Vila Sao Jose	RS	Porto Alegre	DENV-1	20.8	35724	281.53	87.9467
Suplementar table 1: Metadata of the samples analyzed in this study, including information on the collections performed, PCR and sequencing results, and the accession numbers of the sequences deposited in GenBank.
