## Supplementary material for "Short report: First whole-genome evidence of dengue virus in field-caught mosquitoes from southern Brazil": Suplementar table 3

### Sheet: Página1
GENOME_ID	POS	REF	ALT	Effect	Impact	AA_ref	AA_pos	AA_alt	Protein	Number of genomes with mutation
EPI_ISL_19026430	1844	T	C	missense_variant	MODERATE	Ile	583	Thr	E	4
EPI_ISL_19026430	2081	T	C	missense_variant	MODERATE	Val	662	Ala	E	4
EPI_ISL_19026430	2344	A	T	missense_variant	MODERATE	Thr	750	Ser	E	4
EPI_ISL_19026430	2683	A	G	missense_variant	MODERATE	Ile	863	Val	NS1	4
EPI_ISL_19026430	3802	A	G	missense_variant	MODERATE	Ile	1236	Val	NS2A	4
EPI_ISL_19026430	5264	G	A	missense_variant	MODERATE	Arg	1723	Lys	NS3	4
EPI_ISL_19026430	6220	G	A	missense_variant	MODERATE	Val	2042	Ile	NS3	4
EPI_ISL_19026430	7457	A	G	missense_variant	MODERATE	Lys	2454	Arg	NS4B	4
EPI_ISL_19026430	7744	T	A	missense_variant	MODERATE	Ser	2550	Thr	NS5	4
EPI_ISL_19026430	8308	T	C	missense_variant	MODERATE	Tyr	2738	His	NS5	3
EPI_ISL_19026430	8854	A	T	missense_variant	MODERATE	Ser	2920	Cys	NS5	4
EPI_ISL_19026430	9224	T	G	missense_variant	MODERATE	Met	3043	Arg	NS5	4
EPI_ISL_19026430	9451	G	A	missense_variant	MODERATE	Val	3119	Ile	NS5	4
Suplementar table 3: Information on mutations found according to the reference used, specifying the nucleotide substitution, effect, impact, amino acid change, the protein affected by the mutation, and the number of target genomes (from mosquitoes) in which these detections were grouped.
