## Supplementary material for "Short report: First whole-genome evidence of dengue virus in field-caught mosquitoes from southern Brazil": Suplementar table 2

### Sheet: Página1
GENOME_ID	POS	REF	ALT	Effect	Impact	AA_ref	AA_pos	AA_alt	Protein	Number of genomes with mutation
EPI_ISL_19339775	2801	C	T	missense_variant	MODERATE	Thr	903	Ile	NS1	24
EPI_ISL_19339775	2902	A	G	missense_variant	MODERATE	Ile	937	Val	NS1	22
EPI_ISL_19339775	3067	T	C	missense_variant	MODERATE	Phe	992	Leu	NS1	13
EPI_ISL_19339775	3098	A	G	missense_variant	MODERATE	Lys	1002	Arg	NS1	15
EPI_ISL_19339775	3545	G	A	missense_variant	MODERATE	Arg	1151	Lys	NS2A	15
EPI_ISL_19339775	3557	G	A	missense_variant	MODERATE	Ser	1155	Asn	NS2A	19
EPI_ISL_19339775	3568	G	C	missense_variant	MODERATE	Val	1159	Leu	NS2A	22
EPI_ISL_19339775	4868	A	G	missense_variant	MODERATE	Lys	1592	Arg	NS3	17
EPI_ISL_19339775	6878	T	C	missense_variant	MODERATE	Val	2262	Ala	NS4B	25
EPI_ISL_19339775	9502	G	A	missense_variant	MODERATE	Asp	3137	Asn	NS5	16
Suplementar table 2: Information on mutations found according to the reference used, specifying the nucleotide substitution, effect, impact, amino acid change, the protein affected by the mutation, and the number of target genomes (from mosquitoes) in which these detections were grouped.
